# Antisense oligonucleotide therapy rescues disturbed brain rhythms and sleep in juvenile and adult mouse models of Angelman syndrome

**DOI:** 10.1101/2022.06.18.496687

**Authors:** Dongwon Lee, Wu Chen, Heet Naresh Kaku, Xinming Zhuo, Eugene S. Chao, Armand Soriano, Allen Kuncheria, Stephanie Flores, Joo Hyun Kim, Frank Rigo, Paymaan Jafar-nejad, Arthur L. Beaudet, Matthew S. Caudill, Mingshan Xue

## Abstract

*UBE3A* encodes ubiquitin protein ligase E3A, and in neurons its expression from the paternal allele is repressed by the *UBE3A* antisense transcript (*UBE3A-ATS*). This leaves neurons susceptible to loss-of-function of maternal *UBE3A*. Indeed, Angelman syndrome, a severe neurodevelopmental disorder, is caused by maternal *UBE3A* deficiency. A promising therapeutic approach to treating Angelman syndrome is to reactivate the intact paternal *UBE3A* by suppressing *UBE3A-ATS*. Prior studies show that many neurological phenotypes of maternal *Ube3a* knockout mice can only be rescued by reinstating *Ube3a* expression in early development, indicating a restricted therapeutic window for Angelman syndrome. Here we report that reducing *Ube3a-ATS* by antisense oligonucleotides in juvenile or adult maternal *Ube3a* knockout mice rescues the abnormal electroencephalogram rhythms and sleep disturbance, two prominent clinical features of Angelman syndrome. Importantly, the degree of phenotypic improvement correlates with the increase of Ube3a protein levels. These results indicate that the therapeutic window of genetic therapies for Angelman syndrome is broader than previously thought, and electroencephalogram power spectrum and sleep architecture should be used to evaluate the clinical efficacy of therapies.
