## Supplementary file 2 for "Antisense oligonucleotide therapy rescues disturbed brain rhythms and sleep in juvenile and adult mouse models of Angelman syndrome"

### Sheet: Sheet1
RT-ddPCR primer sets for Ube3a transcript
ddPCR reaction (forward primer location–reverse primer location)	Forward primer sequence	Reverse primer sequence
e4–e5	5'-ATCCCAGTCTGAGGACATTGA-3'	5'-GCACAAAACTCATTCGTGCAG-3'
e4–e6	5'-ATCCCAGTCTGAGGACATTGA-3'	5'-CGAAAGCTCAGAACCAGTGC-3'
e5–e6	5'-TGATCCTCATCCCTCCAAGA-3'	5'-CTTTCTCTTCAGTTAGGTAAATCACATC-3'
e7–e8	5'-GAGTAGATGAGGGAGGCGTT-3'	5'-CAGACCCAGGACTATGCCAA-3'
e11–e12	5'-ACGGTGGCTATACGAGGGAA-3'	5'-CCAACAGGTGCTCTGTCTGT-3'
e12–e13	5'-GCACCTGTTGGAGGACTAGG-3'	5'-GTGATGGCCTTCAACAATCTC-3'
i12–e13	5'-CCAATGACTCATGATTGTCCTG-3'	5'-GTGATGGCCTTCAACAATCTC-3'
e, exon; i, intron
RT-qPCR primer and probe sets for Ube3a, Ube3a-ATS, Gapdh transcripts
RT-qPCR reaction	Forward primer sequence	Reverse primer sequence	Probe sequence
Ube3a	5′- CTCAAAGTCAGACGTGACCAT-3′	5′-CATCTACTCCTTGTTCTCCTTCA-3′	5′-CATCTCTAGCCGGACCAGTGCATC-3′
Ube3a-ATS	5′-AGAGTGGTCAGTGCTCCTAATA-3′	5′-AAACCCAAGTCTGCCTAACTAC-3′	5′-CACCTTGCAGCCTCAAGAATGCTT-3′
Gapdh	5′-GGCAAATTCAACGGCACAGT-3′	5′-GGGTCTCGCTCCTGGAAGAT-3′	5′-AAGGCCGAGAATGGGAAGCTTGTCATC-3′
